# Statistical power and false positive rates for interdependent outcomes are strongly influenced by test type: Implications for behavioral neuroscience

**DOI:** 10.1101/2023.05.01.538922

**Authors:** Michelle Frankot, Peyton M. Mueller, Michael E. Young, Cole Vonder Haar

## Abstract

Statistical errors in preclinical science are a barrier to reproducibility and translation. For instance, linear models (e.g., ANOVA, linear regression) may be misapplied to data that violate assumptions. In behavioral neuroscience and psychopharmacology, linear models are frequently applied to interdependent or compositional data, which includes behavioral assessments where animals concurrently choose between chambers, objects, outcomes, or types of behavior (e.g., forced swim, novel object, place/social preference). The current study simulated behavioral data for a task with four interdependent choices (i.e., increased choice of a given outcome decreases others) using Monte Carlo methods. 16,000 datasets were simulated (1,000 each of 4 effect sizes by 4 sample sizes) and statistical approaches evaluated for accuracy. Linear regression and linear mixed effects regression (LMER) with a single random intercept resulted in high false positives (>60%). Elevated false positives were attenuated in an LMER with random effects for all choice-levels and a binomial logistic mixed effects regression. However, these models were underpowered to reliably detect effects at common preclinical sample sizes. A Bayesian method using prior knowledge for control subjects increased power by up to 30%. These results were confirmed in a second simulation (8,000 datasets). These data suggest that statistical analyses may often be misapplied in preclinical paradigms, with common linear methods increasing false positives, but potential alternatives lacking power. Ultimately, using informed priors may balance statistical requirements with ethical imperatives to minimize the number of animals used. These findings highlight the importance of considering statistical assumptions and limitations when designing research studies.
