## Supplementary material for "Statistical power and false positive rates for interdependent outcomes are strongly influenced by test type: Implications for behavioral neuroscience": S2: 0a.Simulation_Parameters.csv

Phenotype	Parameter	Theta	P1	P2	P3	P4	Trial		Key
p1	Sub_mean	4.005852656	0.595313868	0.139706588	0.181069978	0.083909566	91.61111111		Mean choice/theta when aggregated by subject
p1	Sub_SD	0.451950088	0.120357265	0.064397083	0.075822222	0.048743844	12.16154371		SD choice/theta when aggregated by subject
p1	Sub_min	3.261333468	0	0	0	0			Min choice/theta when aggregagted by subject
p1	Sub_max	6.354685908	1	0.590551181	0.82	0.428571429			Max choice/theta when aggregated by subject
p1	Sub_SD_mean		0.120357265	0.064397083	0.075822222	0.048743844			Mean of the SD when aggregated by subject (same as Sub_SD)
p1	Sub_SD_SD		0.105881616	0.052731248	0.075578948	0.052017071			SD of the SDs when aggregated by subject
p1	Sub_SD_min		0.003944192	0.001796749	0	0.002695846			Min of the SDs when aggregated by subject
p1	Sub_SD_max		0.356048209	0.151459105	0.212624425	0.176413846			Max of the SDs when aggregated by subject
p1	Ses_SD	0.877457793	0.232584206	0.16106523	0.158307982	0.095190556	30.73360729		Mean of the SD when aggregated by session
p1	Ses_min	3.261333468	0	0	0	0			Min choice/theta when aggregated by session
p1	Ses_max	6.354685908	1	0.590551181	0.82	0.428571429			Max choice/theta when aggregated by session
p1	Ses_SD_mean		0.232584206	0.16106523	0.158307982	0.095190556			Mean of the SD when aggregated by session (same as Ses_SD, just didn't delete the previous so that I didn't have to change the code for Ses_SD for Theta)
p1	Ses_SD_SD		0.034847397	0.046203296	0.047306876	0.024630583			SD of the SDs when aggregated by session
p1	Ses_SD_min		0.179823768	0.091169772	0.110919987	0.07071467			Min of the SDs when aggregated by session
p1	Ses_SD_max		0.291499274	0.243125658	0.255237492	0.146291549			Max of the SDs when aggregated by session
p2_high	Sub_mean	3.903808259	0.080501199	0.862507827	0.028652267	0.028338707	107.8691919
p2_high	Sub_SD	0.340427726	0.041125629	0.057984837	0.021319909	0.019030665	14.47054569
p2_high	Sub_min	3.232965943	0	0.375	0	0
p2_high	Sub_max	6.145293989	0.384615385	1	0.255555556	0.243902439
p2_high	Sub_SD_mean		0.041125629	0.057984837	0.021319909	0.019030665
p2_high	Sub_SD_SD		0.024720407	0.031682572	0.018717067	0.020271601
p2_high	Sub_SD_min		0.002377652	0.002377652	0	0
p2_high	Sub_SD_max		0.096501877	0.154749502	0.089797269	0.100527928
p2_high	Ses_SD	0.591873865	0.069511026	0.095864911	0.039273236	0.04561631	28.19965589
p2_high	Ses_min	3.232965943	0	0.375	0	0
p2_high	Ses_max	6.145293989	0.384615385	1	0.255555556	0.243902439
p2_high	Ses_SD_mean		0.069511026	0.095864911	0.039273236	0.04561631
p2_high	Ses_SD_SD		0.013102069	0.014270778	0.007760892	0.004011397
p2_high	Ses_SD_min		0.05563121	0.07896992	0.027276925	0.039348843
p2_high	Ses_SD_max		0.099964389	0.12389842	0.053146852	0.050741027
p2_low	Sub_mean	3.642591673	0.160494068	0.570071395	0.169205704	0.100228833	88.73205128
p2_low	Sub_SD	0.406616661	0.065469157	0.120321464	0.089612798	0.051360445	14.58063776
p2_low	Sub_min	3.22864286	0	0	0	0
p2_low	Sub_max	6.413480927	0.625	0.890410959	0.75	0.555555556
p2_low	Sub_SD_mean		0.065469157	0.120321464	0.089612798	0.051360445
p2_low	Sub_SD_SD		0.032306969	0.064301397	0.067031839	0.039593869
p2_low	Sub_SD_min		0.017482728	0.05177978	0.008538993	0
p2_low	Sub_SD_max		0.131292186	0.300423395	0.278531026	0.171405102
p2_low	Ses_SD	0.498018375	0.127542971	0.160011712	0.135814938	0.101624095	24.39173387
p2_low	Ses_min	3.22864286	0	0	0	0
p2_low	Ses_max	6.413480927	0.625	0.890410959	0.75	0.555555556
p2_low	Ses_SD_mean		0.127542971	0.160011712	0.135814938	0.101624095
p2_low	Ses_SD_SD		0.014288208	0.029206904	0.036338866	0.011949264
p2_low	Ses_SD_min		0.108322517	0.11717859	0.086114484	0.090906399
p2_low	Ses_SD_max		0.155887727	0.216278145	0.190430084	0.131856308
p3	Sub_mean	3.890199337	0.160675365	0.230373313	0.51062696	0.098324362	68.63247863
p3	Sub_SD	0.576835113	0.059155265	0.085679416	0.100246128	0.040709097	9.842092539
p3	Sub_min	3.221284521	0	0	0.099173554	0
p3	Sub_max	7.7276744	0.516483516	0.756097561	0.928571429	0.413793103
p3	Sub_SD_mean		0.059155265	0.085679416	0.100246128	0.040709097
p3	Sub_SD_SD		0.02970922	0.06292577	0.043227922	0.025717794
p3	Sub_SD_min		0.012562251	0.004583011	0.043340755	0.007260691
p3	Sub_SD_max		0.112501148	0.244256328	0.189698521	0.089971527
p3	Ses_SD	0.808365876	0.125964899	0.149094212	0.180834912	0.106822229	14.75113153
p3	Ses_min	3.221284521	0	0	0.099173554	0
p3	Ses_max	7.7276744	0.516483516	0.756097561	0.928571429	0.413793103
p3	Ses_SD_mean		0.125964899	0.149094212	0.180834912	0.106822229
p3	Ses_SD_SD		0.017339723	0.028498711	0.031105686	0.011966921
p3	Ses_SD_min		0.088040243	0.106092836	0.133792938	0.087671403
p3	Ses_SD_max		0.15641976	0.197406962	0.235437146	0.126527802
p4	Sub_mean	4.123465657	0.095658301	0.318090657	0.04862431	0.537626732	61.71764706
p4	Sub_SD	0.608171718	0.05622538	0.084481998	0.032049238	0.089285574	7.219922536
p4	Sub_min	3.240085622	0	0	0	0.131868132
p4	Sub_max	7.826073633	0.586206897	0.756756757	0.188679245	0.979166667
p4	Sub_SD_mean		0.05622538	0.084481998	0.032049238	0.089285574
p4	Sub_SD_SD		0.050461389	0.040539585	0.015996041	0.03775521
p4	Sub_SD_min		0.011022793	0.013454277	0.003226814	0.046382572
p4	Sub_SD_max		0.212795942	0.193170041	0.060538906	0.166939159
p4	Ses_SD	0.81438952	0.118947664	0.177270149	0.045454072	0.182557756	12.00873525
p4	Ses_min	3.240085622	0	0	0	0.131868132
p4	Ses_max	7.826073633	0.586206897	0.756756757	0.188679245	0.979166667
p4	Ses_SD_mean		0.118947664	0.177270149	0.045454072	0.182557756
p4	Ses_SD_SD		0.026162083	0.015059821	0.007999596	0.017566115
p4	Ses_SD_min		0.080347987	0.152673205	0.031399161	0.158776165
p4	Ses_SD_max		0.158687491	0.19972916	0.055569409	0.214219786
