## Supplementary material for "Statistical power and false positive rates for interdependent outcomes are strongly influenced by test type: Implications for behavioral neuroscience": S2: Simulation_Results.csv

Sample	Effect	Type	Sig	Analysis	Raw
6	0	GLM	mod_comp	M6:2-choice-glmer-intercept	67
6	0.3	GLM	mod_comp	M6:2-choice-glmer-intercept	717
6	0.4	GLM	mod_comp	M6:2-choice-glmer-intercept	630
6	0.5	GLM	mod_comp	M6:2-choice-glmer-intercept	498
10	0	GLM	mod_comp	M6:2-choice-glmer-intercept	64
10	0.3	GLM	mod_comp	M6:2-choice-glmer-intercept	636
10	0.4	GLM	mod_comp	M6:2-choice-glmer-intercept	503
10	0.5	GLM	mod_comp	M6:2-choice-glmer-intercept	287
14	0	GLM	mod_comp	M6:2-choice-glmer-intercept	43
14	0.3	GLM	mod_comp	M6:2-choice-glmer-intercept	549
14	0.4	GLM	mod_comp	M6:2-choice-glmer-intercept	345
14	0.5	GLM	mod_comp	M6:2-choice-glmer-intercept	145
20	0	GLM	mod_comp	M6:2-choice-glmer-intercept	59
20	0.3	GLM	mod_comp	M6:2-choice-glmer-intercept	409
20	0.4	GLM	mod_comp	M6:2-choice-glmer-intercept	215
20	0.5	GLM	mod_comp	M6:2-choice-glmer-intercept	66
6	0	GLM	emmeans	M7:4-choice-glmer-intercept	27
6	0.3	GLM	emmeans	M7:4-choice-glmer-intercept	775
6	0.4	GLM	emmeans	M7:4-choice-glmer-intercept	692
6	0.5	GLM	emmeans	M7:4-choice-glmer-intercept	563
10	0	GLM	emmeans	M7:4-choice-glmer-intercept	43
10	0.3	GLM	emmeans	M7:4-choice-glmer-intercept	659
10	0.4	GLM	emmeans	M7:4-choice-glmer-intercept	509
10	0.5	GLM	emmeans	M7:4-choice-glmer-intercept	302
14	0	GLM	emmeans	M7:4-choice-glmer-intercept	29
14	0.3	GLM	emmeans	M7:4-choice-glmer-intercept	531
14	0.4	GLM	emmeans	M7:4-choice-glmer-intercept	340
14	0.5	GLM	emmeans	M7:4-choice-glmer-intercept	137
20	0	GLM	emmeans	M7:4-choice-glmer-intercept	47
20	0.3	GLM	emmeans	M7:4-choice-glmer-intercept	354
20	0.4	GLM	emmeans	M7:4-choice-glmer-intercept	181
20	0.5	GLM	emmeans	M7:4-choice-glmer-intercept	57
6	0	Linear	mod_comp	M1:4-choice-lm	808
6	0.3	Linear	mod_comp	M1:4-choice-lm	81
6	0.4	Linear	mod_comp	M1:4-choice-lm	48
6	0.5	Linear	mod_comp	M1:4-choice-lm	15
10	0	Linear	mod_comp	M1:4-choice-lm	791
10	0.3	Linear	mod_comp	M1:4-choice-lm	57
10	0.4	Linear	mod_comp	M1:4-choice-lm	24
10	0.5	Linear	mod_comp	M1:4-choice-lm	11
14	0	Linear	mod_comp	M1:4-choice-lm	772
14	0.3	Linear	mod_comp	M1:4-choice-lm	31
14	0.4	Linear	mod_comp	M1:4-choice-lm	10
14	0.5	Linear	mod_comp	M1:4-choice-lm	1
20	0	Linear	mod_comp	M1:4-choice-lm	807
20	0.3	Linear	mod_comp	M1:4-choice-lm	17
20	0.4	Linear	mod_comp	M1:4-choice-lm	7
20	0.5	Linear	mod_comp	M1:4-choice-lm	1
6	0	Linear	mod_comp	M2:4-choice-lmer-intercept	655
6	0.3	Linear	mod_comp	M2:4-choice-lmer-intercept	182
6	0.4	Linear	mod_comp	M2:4-choice-lmer-intercept	137
6	0.5	Linear	mod_comp	M2:4-choice-lmer-intercept	100
10	0	Linear	mod_comp	M2:4-choice-lmer-intercept	637
10	0.3	Linear	mod_comp	M2:4-choice-lmer-intercept	169
10	0.4	Linear	mod_comp	M2:4-choice-lmer-intercept	106
10	0.5	Linear	mod_comp	M2:4-choice-lmer-intercept	49
14	0	Linear	mod_comp	M2:4-choice-lmer-intercept	605
14	0.3	Linear	mod_comp	M2:4-choice-lmer-intercept	115
14	0.4	Linear	mod_comp	M2:4-choice-lmer-intercept	61
14	0.5	Linear	mod_comp	M2:4-choice-lmer-intercept	24
20	0	Linear	mod_comp	M2:4-choice-lmer-intercept	642
20	0.3	Linear	mod_comp	M2:4-choice-lmer-intercept	75
20	0.4	Linear	mod_comp	M2:4-choice-lmer-intercept	31
20	0.5	Linear	mod_comp	M2:4-choice-lmer-intercept	5
6	0	Linear	mod_comp	M4:4-choice-lmer-slope	68
6	0.3	Linear	mod_comp	M4:4-choice-lmer-slope	745
6	0.4	Linear	mod_comp	M4:4-choice-lmer-slope	663
6	0.5	Linear	mod_comp	M4:4-choice-lmer-slope	540
10	0	Linear	mod_comp	M4:4-choice-lmer-slope	57
10	0.3	Linear	mod_comp	M4:4-choice-lmer-slope	712
10	0.4	Linear	mod_comp	M4:4-choice-lmer-slope	605
10	0.5	Linear	mod_comp	M4:4-choice-lmer-slope	390
14	0	Linear	mod_comp	M4:4-choice-lmer-slope	49
14	0.3	Linear	mod_comp	M4:4-choice-lmer-slope	626
14	0.4	Linear	mod_comp	M4:4-choice-lmer-slope	451
14	0.5	Linear	mod_comp	M4:4-choice-lmer-slope	232
20	0	Linear	mod_comp	M4:4-choice-lmer-slope	53
20	0.3	Linear	mod_comp	M4:4-choice-lmer-slope	485
20	0.4	Linear	mod_comp	M4:4-choice-lmer-slope	284
20	0.5	Linear	mod_comp	M4:4-choice-lmer-slope	117
6	0	Linear	Gpower	Expected	50
6	0.3	Linear	Gpower	Expected	810
6	0.4	Linear	Gpower	Expected	730
6	0.5	Linear	Gpower	Expected	620
10	0	Linear	Gpower	Expected	50
10	0.3	Linear	Gpower	Expected	710
10	0.4	Linear	Gpower	Expected	560
10	0.5	Linear	Gpower	Expected	390
14	0	Linear	Gpower	Expected	50
14	0.3	Linear	Gpower	Expected	600
14	0.4	Linear	Gpower	Expected	410
14	0.5	Linear	Gpower	Expected	230
20	0	Linear	Gpower	Expected	50
20	0.3	Linear	Gpower	Expected	450
20	0.4	Linear	Gpower	Expected	250
20	0.5	Linear	Gpower	Expected	100
6	0	Linear	mod_comp	M3:1-choice-lmer-intercept	59
6	0.3	Linear	mod_comp	M3:1-choice-lmer-intercept	717
6	0.4	Linear	mod_comp	M3:1-choice-lmer-intercept	636
6	0.5	Linear	mod_comp	M3:1-choice-lmer-intercept	518
10	0	Linear	mod_comp	M3:1-choice-lmer-intercept	64
10	0.3	Linear	mod_comp	M3:1-choice-lmer-intercept	653
10	0.4	Linear	mod_comp	M3:1-choice-lmer-intercept	514
10	0.5	Linear	mod_comp	M3:1-choice-lmer-intercept	299
14	0	Linear	mod_comp	M3:1-choice-lmer-intercept	46
14	0.3	Linear	mod_comp	M3:1-choice-lmer-intercept	599
14	0.4	Linear	mod_comp	M3:1-choice-lmer-intercept	364
14	0.5	Linear	mod_comp	M3:1-choice-lmer-intercept	163
20	0	Linear	mod_comp	M3:1-choice-lmer-intercept	54
20	0.3	Linear	mod_comp	M3:1-choice-lmer-intercept	426
20	0.4	Linear	mod_comp	M3:1-choice-lmer-intercept	228
20	0.5	Linear	mod_comp	M3:1-choice-lmer-intercept	73
6	0	Linear	mod_comp	M5:Score-lmer-intercept	58
6	0.3	Linear	mod_comp	M5:Score-lmer-intercept	835
6	0.4	Linear	mod_comp	M5:Score-lmer-intercept	764
6	0.5	Linear	mod_comp	M5:Score-lmer-intercept	726
10	0	Linear	mod_comp	M5:Score-lmer-intercept	64
10	0.3	Linear	mod_comp	M5:Score-lmer-intercept	813
10	0.4	Linear	mod_comp	M5:Score-lmer-intercept	741
10	0.5	Linear	mod_comp	M5:Score-lmer-intercept	626
14	0	Linear	mod_comp	M5:Score-lmer-intercept	43
14	0.3	Linear	mod_comp	M5:Score-lmer-intercept	787
14	0.4	Linear	mod_comp	M5:Score-lmer-intercept	663
14	0.5	Linear	mod_comp	M5:Score-lmer-intercept	497
20	0	Linear	mod_comp	M5:Score-lmer-intercept	58
20	0.3	Linear	mod_comp	M5:Score-lmer-intercept	713
20	0.4	Linear	mod_comp	M5:Score-lmer-intercept	573
20	0.5	Linear	mod_comp	M5:Score-lmer-intercept	385
